# Using wingbeat frequency to estimate mass gained by seabirds

**DOI:** 10.1101/2025.05.15.654001

**Authors:** Allison Patterson, Marie Auger-Méthé, Kyle Elliott

## Abstract

1. Energy intake is a fundamental currency in ecology that is critical to reproductive success, survival and lifetime fitness. Measuring foraging success in wild animals via biologgers has been a long-standing challenge.

2. Flying animals gain mass during foraging, and they must counteract the associated increased gravitational force by creating additional lift. Pennycuick (1996) proposed that wingbeat frequency (*w*) should vary with the square root of body mass , when other variables influencing wingbeat frequency are held constant.

3. We present a state-space model that estimates instantaneous changes in body mass by modelling this relationship with wingbeat frequency using animal-borne accelerometer and depth data. To demonstrate the usefulness of our proposed method, we applied it to biologging data from 55 thick-billed murres (*Uria lomvia*) during the incubation period.

4. Our mass estimates allowed us to identify areas associated with higher gains, and to demonstrate that foraging success was generally higher farther from the colony. However, 79% of foraging trips were associated with mass deficits. We performed simulation studies to assess the sensitivity of our method to parameter misspecification and the increase in accuracy gained from including the known mass at recapture. As estimates of energy intake allow for testing of long-standing hypotheses in foraging ecology, our method provides a new tool to help answer these questions with any animal that engages in flapping flight.
