## Supplementary material for "Using wingbeat frequency to estimate mass gained by seabirds": mass_fix_res_20250203.csv

end_mass_fix	sim_index	alpha	sigma_w	beta_0	beta_f	beta_d	sigma_a	beta_1	beta_2	RMSE_m	message
TRUE	1	0.249111594509348	0.274323256651335	0.0138281360046102	0.029528968446061	-2.6229975744747	0.0114555717157165	0.491451839815997	1.788296758182	3.61235826527935	relative convergence (4)
FALSE	1	0.249084936225593	0.274338829836243	0.0137901311247298	0.0295287842684684	-2.62559345922665	0.0114314653884991	0.487962734720897	1.79836573572569	3.51303453248279	false convergence (8)
TRUE	2	0.249918213161583	0.276969514665136	0.013163781775711	0.0501844532375568	-2.35418934392366	0.00920526748384983	0.0918704943229738	1.52401324281688	3.8581304298712	relative convergence (4)
FALSE	2	0.249915862008025	0.27697665330851	0.0131583529558476	0.0501785776935582	-2.35470014967544	0.00920850414050721	0.0925394540426737	1.52504654698009	3.85157203095007	false convergence (8)
TRUE	3	0.24759211115431	0.277259423115386	0.0134515277032615	0.0203841673949685	-2.7883383313015	0.00726912995478969	0.5957811750027	1.96710119775987	3.58630814561827	relative convergence (4)
FALSE	3	0.247598952879415	0.277270733745108	0.013467964062479	0.0210442677988333	-2.77323275154842	0.00726462235704641	0.578581407663555	1.94667022645707	3.53297086575863	relative convergence (4)
TRUE	4	0.252564619053286	0.278984844458019	0.0134497404982065	0.0321313648218057	-2.71598789637601	0.0107259745592822	0.205469526729767	2.32871669308861	3.48469902965236	relative convergence (4)
FALSE	4	0.252626881312435	0.278995128551785	0.0135160928745246	0.0327260632060958	-2.70572204514184	0.0107618863696495	0.199626322327906	2.30157723823532	3.59935500072151	relative convergence (4)
TRUE	5	0.249659332734855	0.273489854231466	0.0129630142484627	0.0329157845144049	-2.62079413358304	0.0120179082160257	0.639000835279756	1.59838029157754	3.72413534134115	relative convergence (4)
FALSE	5	0.249628182544812	0.273483442253154	0.0129305406248798	0.0322400720266519	-2.60117899392138	0.0120007403373611	0.600630590062412	1.58522708537699	4.04293620596056	relative convergence (4)
TRUE	6	0.244089408257968	0.274315315273048	0.0137134505042293	0.0390115231048844	-2.46414346619244	0.0122224312275595	0.408886281969921	1.46766558353662	4.03518912210816	false convergence (8)
FALSE	6	0.244140982137548	0.274249474019438	0.0137356316913539	0.0448696328705789	-2.43219296721229	0.0122080010687511	0.457163312083012	1.36457606795883	5.11265139064993	relative convergence (4)
TRUE	7	0.246485726276689	0.278037269861309	0.013222852496733	0.0362505222424718	-2.66709259110436	0.0092221170857127	0.417666358545061	1.95868317214122	3.16632571278249	false convergence (8)
FALSE	7	0.2464989499673	0.278030079686053	0.013249950090346	0.037295506834766	-2.66230893637464	0.00923733003823662	0.422901160244018	1.95025177459968	3.18761927807907	false convergence (8)
TRUE	8	0.244274927855054	0.273622700902551	0.0121316185077435	0.0406476516182003	-2.62254157586334	0.00817979731884615	0.231968041620142	1.86998969055949	3.55141234393797	relative convergence (4)
FALSE	8	0.244275563816515	0.273630191031029	0.0121322499476205	0.040651651326031	-2.62292420723755	0.00817979593993621	0.233075884265823	1.86999253826616	3.54735688510151	relative convergence (4)
TRUE	9	0.250536453326251	0.275487663259237	0.0128241968758151	0.0406192011442446	-2.65928811046288	0.00833045978966358	0.583768344518469	1.71137630218955	2.99030135542497	relative convergence (4)
FALSE	9	0.250551775502562	0.275503204258552	0.0129153364086534	0.0402537631603849	-2.66708106668216	0.00833337997821512	0.603277988127913	1.71882385765474	3.17363328782873	relative convergence (4)
TRUE	10	0.248532797613356	0.274186882898352	0.0126763472696008	0.0335023768491678	-2.74676883352836	0.0149481953630314	0.422806586668841	2.0491574377099	3.39074112343507	relative convergence (4)
FALSE	10	0.248512535325434	0.274189429188956	0.0126805579387687	0.0328489094676895	-2.72739164640325	0.0149452232224285	0.404805026691521	2.0139403128097	3.41202582718739	relative convergence (4)
TRUE	11	0.245972758567539	0.27388776246389	0.0126019667198916	0.0405552426595663	-2.6345329890631	0.0101879869241213	0.311740224810517	1.9378514585352	3.75944074899269	false convergence (8)
FALSE	11	0.246001513071397	0.273911930070842	0.0126364739450467	0.040749242609456	-2.66013904872639	0.0101595102308549	0.364253001861808	1.95771742365686	3.94381167290679	relative convergence (4)
TRUE	12	0.245534293339979	0.273723797784577	0.0135077584332021	0.0357220764233264	-2.51153163660524	0.0119712098925804	0.305550278100475	1.60954362410382	3.64933326883062	false convergence (8)
FALSE	12	0.245490752300879	0.273735931962666	0.0134745889216151	0.0348966033110563	-2.51505783492493	0.0119981587583133	0.296047876466115	1.63612716376358	3.94851620325183	false convergence (8)
TRUE	13	0.24724310367146	0.271910986107355	0.0132350675211363	0.0316559805660057	-2.60834185926743	0.0120700507350565	0.277343096951595	1.89495091692496	3.25697162392785	relative convergence (4)
FALSE	13	0.247306595048114	0.271918531024351	0.0133592640300773	0.0313225028184879	-2.60480648300463	0.0120841770353813	0.286598712003528	1.87666301624191	3.79484573584433	relative convergence (4)
TRUE	14	0.248211481475589	0.280192476164279	0.0129133825071358	0.0198085295463765	-2.71595776004707	0.0102059664297453	0.505582953750849	1.89561308943174	4.02453685808049	relative convergence (4)
FALSE	14	0.24820707001928	0.280207623704184	0.0129088896215382	0.0195958636652742	-2.71427029474811	0.0101996526579784	0.496674136176876	1.89835699316184	4.05187879716216	relative convergence (4)
TRUE	15	0.250092470059994	0.273476545434161	0.0130340119604491	0.0378505156782706	-2.8527670204752	0.00943663028093499	0.404794206034486	2.40076869241611	3.86110233497525	false convergence (8)
FALSE	15	0.250075325179474	0.273472770611401	0.0129616600166927	0.0380056921426046	-2.83860542549301	0.00943960641360868	0.389145456645063	2.37931513116133	3.66381585020353	false convergence (8)
TRUE	16	0.249483699870701	0.274186533051166	0.0132577296094795	0.0284524641609879	-2.71153568674561	0.0128653604756479	0.466896641832937	2.04563420788572	3.60919516348452	relative convergence (4)
FALSE	16	0.249481820431544	0.27419722436181	0.0132611394434765	0.0284702235033947	-2.71175831491739	0.0128614610605652	0.467720228684644	2.04576404392961	3.57839697752237	false convergence (8)
TRUE	17	0.250186208310448	0.272408233317256	0.0124859940197853	0.042756662788675	-2.64590137472591	0.0136629035578124	0.514817454855984	1.90049505740908	3.38294410651536	false convergence (8)
FALSE	17	0.250156284055105	0.272404285656677	0.0124502634046819	0.0426204407607967	-2.61308078485555	0.0136380897302147	0.444966709647992	1.8690721448109	3.60034716834285	relative convergence (4)
TRUE	18	0.240808982753631	0.278164366020044	0.0135255915759127	0.039509579072762	-2.51939889295856	0.0147148472750554	0.549018162539095	1.38788287022661	3.66005515136482	relative convergence (4)
FALSE	18	0.24073540879741	0.278148172712654	0.0134456509229059	0.0393585714904479	-2.52031263554425	0.0145676385903586	0.532477669142107	1.41321862830935	4.70761414284246	false convergence (8)
TRUE	19	0.251685609579676	0.275829737487805	0.0130185149025681	0.0358880532787365	-2.69927588477257	0.00776598847398189	0.407457509117634	2.05816013117934	4.51846783280899	relative convergence (4)
FALSE	19	0.251678106300007	0.275832384517116	0.0129766608325695	0.0357858160812709	-2.71230156037227	0.007766672098976	0.444067006568059	2.0592821262734	4.50679150634132	false convergence (8)
TRUE	20	0.249781580027301	0.273601574980429	0.0131949647062998	0.0333679135297478	-2.64067381942707	0.007236532205665	0.306494345658295	1.93312978039172	3.31068139405779	false convergence (8)
FALSE	20	0.249822111308308	0.27357717836658	0.013190350681299	0.0347936484661584	-2.67023928099793	0.00723139753799877	0.415706854098681	1.92286153057138	3.54562948140521	relative convergence (4)
TRUE	21	0.250074624163916	0.272661767174623	0.0123003749463216	0.04333603461628	-2.67050298158528	0.0103345738200387	0.388271372464761	1.95572143212497	4.52487725383482	relative convergence (4)
FALSE	21	0.250069194327444	0.272670158206334	0.0122769927825086	0.0430469768191523	-2.67024887112647	0.0103393867104196	0.379482879708303	1.96002068524007	4.70650141621531	relative convergence (4)
TRUE	22	0.247849562377237	0.271138731012474	0.0136111727679328	0.0248486355678806	-2.72170203795217	0.0092583100912414	0.550688046277542	2.00349324406799	4.34837736442886	relative convergence (4)
FALSE	22	0.247846408101699	0.271150938820649	0.0136100482736246	0.0247550398914264	-2.72071303720092	0.00925557900911567	0.548000597697973	2.003338965041	4.35093195602738	relative convergence (4)
TRUE	23	0.251733463282282	0.272213332786639	0.0139357891191436	0.0324854690133217	-2.62144919737938	0.013416746681695	0.487511610350067	1.79115847655172	3.45743744580011	false convergence (8)
FALSE	23	0.251719683154871	0.272194761708153	0.0139222807268168	0.0321142967445216	-2.61522068088471	0.0134220970794825	0.473705855052082	1.78795370642354	3.40608577489956	relative convergence (4)
TRUE	24	0.246918121708042	0.272453003292142	0.0133301834486436	0.0460341930284229	-2.47168188235269	0.0105971239151364	0.36444561926962	1.62721079719966	3.78309129342954	relative convergence (4)
FALSE	24	0.246886629363858	0.272483242250679	0.0133327792244473	0.0453705481100286	-2.44629877213227	0.0105554687009088	0.322804618582697	1.60009777313157	4.00077552293327	relative convergence (4)
TRUE	25	0.246331978980805	0.272477952155967	0.0133272539711915	0.0426743614286851	-2.72345329315138	0.011806051381494	0.491652793938604	2.12748667999614	3.77844172745378	false convergence (8)
FALSE	25	0.246326398748957	0.272486844950574	0.0132965550260163	0.0428477786062495	-2.71778680760951	0.011807076900234	0.475970225336876	2.13202569243343	4.01404080596734	false convergence (8)
TRUE	26	0.244820355616364	0.273383106518558	0.0127109737884999	0.0357903513927936	-2.69352577876659	0.0103270250265575	0.755321706366543	1.64027926813366	3.37137566068182	relative convergence (4)
FALSE	26	0.244828032343243	0.27338663797642	0.0127108947592591	0.0361447170698122	-2.69891606260988	0.0103236836977102	0.773435849480567	1.63811971985844	3.43128729437302	relative convergence (4)
TRUE	27	0.250742098660073	0.275248278979615	0.0121964389375238	0.0445332304328999	-2.53463886971048	0.0122259503104812	0.373623548295169	1.65608902464695	3.69211766222786	relative convergence (4)
FALSE	27	0.250773365477163	0.275261698969516	0.0121975958443036	0.0437071837125608	-2.55311023746277	0.0121846792714269	0.411757993397461	1.64852273102017	3.77261548648702	relative convergence (4)
TRUE	28	0.253745323011188	0.277648404787985	0.0132902593524167	0.0378138155351994	-2.77337366784084	0.0111775331251385	0.745344284969478	1.98942525942197	4.04207951092014	relative convergence (4)
FALSE	28	0.253747442704075	0.277654769506773	0.013292031341242	0.0378387621480312	-2.77410001007992	0.0111764259012483	0.747144687973283	1.98993348044398	4.04553526653351	relative convergence (4)
TRUE	29	0.247949742350873	0.276394574621989	0.0128886346605853	0.0375242836239761	-2.8290575893687	0.0114439776501012	0.668481390220785	2.10476059021638	3.56480635017062	relative convergence (4)
FALSE	29	0.247932693596158	0.27640758479914	0.0128760111972748	0.0371324883638959	-2.82879538474862	0.011429777566764	0.658365372230163	2.11388812134742	3.41016804110464	relative convergence (4)
TRUE	30	0.248402604871387	0.270764374359506	0.0130899276122298	0.0181422428736852	-2.79689408553519	0.00938719655850971	0.224818505707921	2.27634546761137	4.06185288595514	relative convergence (4)
FALSE	30	0.248407405050544	0.270781224078969	0.0131021858841093	0.0182730153330333	-2.79995413457242	0.00939016106244414	0.231298650962141	2.27839239439688	3.91896997588382	relative convergence (4)
TRUE	31	0.247241295883145	0.277291931587246	0.0130208397672827	0.0415229487713539	-2.43971732718833	0.0096447201900546	0.35044673826113	1.37645265380994	4.15425783808472	relative convergence (4)
FALSE	31	0.247256686049277	0.277281625155579	0.0130041160220794	0.043160533805412	-2.45522740479889	0.00966779710951838	0.376485745305591	1.39841400670481	4.2156007469304	relative convergence (4)
TRUE	32	0.248250240682284	0.274404425278418	0.0126853307264568	0.0515744456881987	-2.6329316658817	0.00906988607099193	0.507565730884232	1.84097442054964	3.30740017319175	relative convergence (4)
FALSE	32	0.248284761649605	0.27439015917601	0.0127697595409406	0.0517464544448827	-2.62537524722414	0.00905576323834383	0.511546921343574	1.82066206208461	3.241153190212	false convergence (8)
TRUE	33	0.250087007263007	0.269785391409355	0.0132464736287555	0.0313591206008266	-2.67701761078074	0.0124352321115983	0.421845976573893	1.98306446518151	3.4941171748298	false convergence (8)
FALSE	33	0.250073702569782	0.26979226226306	0.0132463530004347	0.0319344200080686	-2.66760017323142	0.0124420935105792	0.405592240844754	1.98516927222386	3.51888882208005	relative convergence (4)
TRUE	34	0.247644771865691	0.274027901688525	0.0123946311782139	0.0343829863724212	-2.65738564580331	0.00967570039585419	0.654411669436856	1.67462376740716	3.57248696991525	relative convergence (4)
FALSE	34	0.247599919831596	0.274039680027487	0.0123355213074985	0.0347701830793845	-2.66062566056659	0.00966884679142865	0.656296980780454	1.68862852227569	4.3565143437733	relative convergence (4)
TRUE	35	0.254137615281434	0.269671848407361	0.0131287182200639	0.0372966086522963	-2.68396046352093	0.0113772625614994	0.407453605492572	1.98563673427327	3.59583615606265	relative convergence (4)
FALSE	35	0.254109649260098	0.269668156441643	0.0131198162644867	0.0355350664471869	-2.67286677720961	0.0113283786851443	0.387234927437157	1.97099888124975	3.61788603403206	false convergence (8)
TRUE	36	0.251140218858661	0.272974002082661	0.0140160318330556	0.0211387036488571	-2.59603788822075	0.00750809140652774	0.513527066427107	1.68077446177397	3.8350578252125	relative convergence (4)
FALSE	36	0.251167749870848	0.272967397029831	0.0140444386352846	0.0212995260582159	-2.63157339429664	0.00748562094138355	0.570782455017719	1.72314757834356	4.11952433849024	relative convergence (4)
TRUE	37	0.248362605939804	0.274387101146799	0.0137846832425636	0.0259439420900321	-2.69912750728368	0.0110221996069207	0.512222461337484	2.03872842639011	3.37291462427623	false convergence (8)
FALSE	37	0.248397344049692	0.274384461538959	0.0138147736894095	0.0264299986899061	-2.69270154286871	0.0110656532002403	0.509171135919075	2.0209256351193	3.38375780967632	relative convergence (4)
TRUE	38	0.250386646582368	0.274232059122814	0.0131507944561031	0.0339783457565852	-2.66462212708874	0.00830377514048894	0.582185187501109	1.81599606103471	3.4980941702459	false convergence (8)
FALSE	38	0.250392060739178	0.274241789158153	0.0131617328707469	0.0340293071713541	-2.6706902029732	0.00830213675731372	0.590340138292141	1.82273464399928	3.47405725448321	relative convergence (4)
TRUE	39	0.246308228051548	0.275860266819607	0.0132711574481529	0.0364059878240349	-2.51112680454162	0.00992225473297736	0.382457711307979	1.57500478936094	3.37560017405115	relative convergence (4)
FALSE	39	0.246398422651819	0.275844358334379	0.0134930513146805	0.0351642595888408	-2.52044431500542	0.00990296840190335	0.444213934783184	1.53911333810859	5.20412822251341	relative convergence (4)
TRUE	40	0.246721431128479	0.275194363888355	0.013300139235939	0.0306242787144758	-2.62396175471773	0.00953047900376924	0.349662047177473	1.89871138687404	4.6162804430641	relative convergence (4)
FALSE	40	0.246704843068412	0.275199700413364	0.0132848822543246	0.0310129675159738	-2.62113866198784	0.00953701411518522	0.341396673714052	1.90599317398353	4.62919285500997	false convergence (8)
TRUE	41	0.248478043930163	0.278523646947991	0.0123856917130313	0.0478904178726444	-2.62933463569528	0.00967860110557238	0.517170144669951	1.76965462569907	3.39374639996673	false convergence (8)
FALSE	41	0.248509406619858	0.278546958008783	0.0124264898669192	0.0480109878322594	-2.62499116695596	0.00966877711294573	0.51567662923405	1.75781047003452	3.31944835810794	relative convergence (4)
TRUE	42	0.246099589003132	0.271407727042975	0.0132274338878725	0.0340815512739852	-2.61329239843156	0.0106072913148651	0.496566048164145	1.78509824250873	3.46095829153087	relative convergence (4)
FALSE	42	0.246106361650701	0.271414661382054	0.0132358673812471	0.0345794051845453	-2.60812041589902	0.0105965203933148	0.502332464893746	1.76979355744007	3.60401316901843	relative convergence (4)
TRUE	43	0.250541099345835	0.274819318540531	0.0125618559077349	0.0400165534490499	-2.67405344223965	0.0113821108211992	0.700114963121015	1.60076247598277	4.48533023425017	relative convergence (4)
FALSE	43	0.250539760326418	0.274830481397409	0.0125639018494417	0.0399633868680698	-2.6740431110063	0.0113808116229905	0.700199241395798	1.60025931024628	4.48223294282613	false convergence (8)
TRUE	44	0.246997307566198	0.269472690463697	0.013128066561635	0.0341548460457305	-2.72404154039478	0.0123702292759032	0.44461212155488	2.09784156286838	3.94470947677431	relative convergence (4)
FALSE	44	0.247001511358704	0.269478282721289	0.013154269735923	0.0340507334810536	-2.72626822768555	0.0123618475991351	0.453154918663314	2.0969417972263	4.03047397895504	false convergence (8)
TRUE	45	0.247172013257044	0.272736876992981	0.0125551046715099	0.0396616678704247	-2.55935688969633	0.0115798662798658	0.422046997072047	1.67594053507352	3.6987154402328	false convergence (8)
FALSE	45	0.24721094296911	0.272728449128688	0.0126064525287241	0.0432998110239372	-2.54060545181109	0.0115159504577321	0.435485758346768	1.63819862298067	3.69973494555517	relative convergence (4)
TRUE	46	0.249342456237416	0.275314945939395	0.0128427267688694	0.0270090883137398	-2.88117953758738	0.0108571614873463	0.592542825444952	2.30177793604115	3.66151242690509	relative convergence (4)
FALSE	46	0.249304345664783	0.27528948547862	0.0128150901652148	0.0257206786743296	-2.85275799963619	0.010833126318429	0.559614390869232	2.25252832347751	3.68313636968355	relative convergence (4)
TRUE	47	0.254535044560251	0.26988845242052	0.0132011901798925	0.0344413672192916	-2.4959959883514	0.00934824243619406	0.40079831027801	1.55699979789086	3.86958950624095	relative convergence (4)
FALSE	47	0.254550351810829	0.269888041480693	0.0132332747119312	0.0350239284163565	-2.5071718760323	0.00936202180561059	0.420756611336814	1.57282244985548	4.03321229782165	relative convergence (4)
TRUE	48	0.250674232885494	0.275481757676219	0.0127131592830284	0.0377354929944018	-2.65148361529764	0.00940729188610378	0.502965997785802	1.83176377622357	3.93513256625033	relative convergence (4)
FALSE	48	0.250621666772131	0.275490530061293	0.0125833782146079	0.0383919656760734	-2.65883769066045	0.00942933383650676	0.488438480918328	1.86505032317672	4.3718578206907	false convergence (8)
TRUE	49	0.250197153196832	0.277307372270894	0.0136301200609934	0.0444799855104914	-2.49691691193759	0.0118267256020483	0.268191843009905	1.70801119267901	4.08027891541721	false convergence (8)
FALSE	49	0.250115158871711	0.277223506342818	0.0136525276983899	0.0426597868919397	-2.39012107931005	0.011752525268604	0.107079929764413	1.56366508749756	4.99123335385676	relative convergence (4)
TRUE	50	0.250635974068727	0.270936439727252	0.0128951836054019	0.029784858689891	-2.62290041063817	0.00880425011004658	0.537878399847996	1.56934269645107	3.20667183444268	relative convergence (4)
FALSE	50	0.250623693872432	0.270963030418702	0.0128923742592665	0.0292009467931936	-2.61193849761628	0.00881083115403992	0.507603410055459	1.56602851216279	3.26648748785091	relative convergence (4)
TRUE	51	0.252703686200017	0.276460360819952	0.0127818552106116	0.0358244004010315	-2.73206466476211	0.0076761022424611	0.541399250468164	1.98551297218879	4.67775335771269	false convergence (8)
FALSE	51	0.252680835819355	0.276462756230809	0.0127536458951221	0.0365974096312612	-2.72963730461135	0.00765923450048862	0.50523235031157	2.02836427175044	4.72362721521677	relative convergence (4)
TRUE	52	0.242811582543683	0.276211862663249	0.0118291045918059	0.0467631758055046	-2.72401247215658	0.0117090244821025	0.52669108140334	1.96813146148179	3.94889117579327	false convergence (8)
FALSE	52	0.242780271860533	0.276178680678286	0.0116777628432068	0.0471342925459615	-2.70928255308135	0.011712711688278	0.480599925888807	1.96614489074846	4.79023437743337	relative convergence (4)
TRUE	53	0.249319641777069	0.274111967866984	0.0127453587540996	0.0429384915154542	-2.60381567211916	0.00766808771952007	0.53471073548063	1.68452852458831	4.14277132361898	relative convergence (4)
FALSE	53	0.249332058930461	0.274108085495661	0.0127432944901402	0.043551080873266	-2.61083868979116	0.00767678847086905	0.56020134784789	1.67541052651345	4.17637998065373	relative convergence (4)
TRUE	54	0.247964667640051	0.275047470291934	0.0131118989923951	0.0405165156745308	-2.6326714265035	0.0103725818031537	0.572203557619953	1.82518636225588	3.53569709869257	relative convergence (4)
FALSE	54	0.247968486022553	0.275050690525731	0.0131317896041412	0.0407485196687057	-2.62369041062661	0.0103694949142942	0.551878197184374	1.82225694170962	3.56555205220523	relative convergence (4)
TRUE	55	0.249955065853584	0.277884142298596	0.0126133298968671	0.0416090417716895	-2.76333593333866	0.00859779050709349	0.513311871982139	2.17373602663841	4.43221139162043	relative convergence (4)
FALSE	55	0.249969037233788	0.277893854594297	0.0126252327472231	0.0418391866845765	-2.76114100585274	0.00860911461523266	0.514723110031367	2.16673006972664	4.38830473515028	relative convergence (4)
TRUE	56	0.247906280768531	0.275361431610965	0.012841519967825	0.0528903356842157	-2.49561976988575	0.00886701759202236	0.484512357983844	1.458310501028	4.08962922701183	relative convergence (4)
FALSE	56	0.247882673240846	0.275372561092733	0.0128030971945049	0.0530150298250535	-2.49732037875929	0.00882584648279835	0.481969970858846	1.4650382289013	4.21170387044034	relative convergence (4)
TRUE	57	0.248629270673965	0.273265596754418	0.0132873880595459	0.0402830720404693	-2.65529380541346	0.0102571394997244	0.388522891331317	2.06845555239624	4.08230835730018	false convergence (8)
FALSE	57	0.248633120616592	0.273271633322839	0.0133065672097531	0.0402069239544091	-2.65733053925822	0.0102552882555314	0.394829275029567	2.06810884330429	3.93956513041648	relative convergence (4)
TRUE	58	0.251915618629263	0.273554238369861	0.0125123955681484	0.0369960763141022	-2.91864997775103	0.00900280263051627	0.299377131650928	2.83036923219012	3.72547415812762	relative convergence (4)
FALSE	58	0.251885539298229	0.273568267548107	0.0124788090405999	0.0367037088457166	-2.92233980144624	0.0090046864048464	0.304675914640245	2.83621345881702	3.78844939781255	relative convergence (4)
TRUE	59	0.245257072174958	0.274614557930719	0.0127776106833381	0.0338331659192581	-2.59113193694643	0.00867214533794574	0.586818030596905	1.52923222332478	3.54624269980186	relative convergence (4)
FALSE	59	0.245228547473401	0.274608531009101	0.012693463908352	0.0339414280645868	-2.60098465762668	0.00865709336285694	0.580985512905047	1.55844502855737	3.37953577405644	relative convergence (4)
TRUE	60	0.25024861341034	0.278894921573662	0.012714209041868	0.0388575126501662	-2.65922440994781	0.0107789869248398	0.394850630913029	1.95114217011871	3.07235462234843	relative convergence (4)
FALSE	60	0.250253778504241	0.27890926538709	0.012734981332192	0.0387755517901898	-2.66180148312405	0.0107806485930507	0.400371341692813	1.95395568214442	3.09833844209737	false convergence (8)
TRUE	61	0.250452901328222	0.275586902219756	0.0133149315762533	0.0393703657793037	-2.80500892125669	0.0101956041705028	1.01459853053702	1.80737790233676	4.57747841755554	relative convergence (4)
FALSE	61	0.250447342852803	0.275593990505806	0.0133076129842781	0.0393734694555226	-2.80518866483319	0.0102082306731902	1.01454724224468	1.80806438273036	4.61033183941711	relative convergence (4)
TRUE	62	0.253552630116656	0.27780338069418	0.0127669672310091	0.0400326596651186	-2.60967407412122	0.00958503753838764	0.581765169470752	1.56778356416669	3.84118241771683	false convergence (8)
FALSE	62	0.25354082797862	0.277811899998141	0.012696173311536	0.0393992176078603	-2.61054369441652	0.00956488164430648	0.558719389817116	1.58317684804013	3.88309561368659	relative convergence (4)
TRUE	63	0.248385632193729	0.27522321937122	0.0127686445839917	0.0442880322596599	-2.50631130307044	0.0111002521998604	0.414987304940153	1.5033398434089	4.66339424031712	relative convergence (4)
FALSE	63	0.248374977141812	0.275226105087843	0.0127549407370073	0.0446216297910325	-2.50331062359256	0.0110956240474499	0.407687021665123	1.5074188620096	4.66361532203749	relative convergence (4)
TRUE	64	0.247179338329652	0.276109771220347	0.0127533893968864	0.0459303515034986	-2.51754451900738	0.0133573195069096	0.382429766699591	1.54149800692093	4.63336157143873	relative convergence (4)
FALSE	64	0.247182921244598	0.27610286185628	0.0127879954534432	0.0457574193155905	-2.52101072356981	0.0133474817051067	0.39497538886321	1.53847583541947	4.56924898910293	relative convergence (4)
TRUE	65	0.247351918141754	0.276049453428071	0.0131507708634879	0.0336801614674685	-2.58090498354403	0.0095772179668316	0.551494283233578	1.53987512168712	2.99700421230505	relative convergence (4)
FALSE	65	0.247360154751239	0.276057927233606	0.0131777865376619	0.0336985616573944	-2.57769666891791	0.00958098445288693	0.550984486861705	1.53368753940448	3.02806232863413	relative convergence (4)
TRUE	66	0.249874130629489	0.27634091084228	0.0122382633280149	0.0471158729963897	-2.66553117101114	0.00783772270904121	0.469839308088475	1.81234481790311	4.47260996266025	relative convergence (4)
FALSE	66	0.249834700648816	0.276342507482551	0.012221930739454	0.0481315575984044	-2.65391450198829	0.00786998222387215	0.443199850158126	1.82869538238856	4.58305881553856	relative convergence (4)
TRUE	67	0.246315986977115	0.272016605683869	0.013106390620617	0.0380564330637579	-2.60953967321188	0.00830568465766553	0.309584686053272	1.87085665329918	3.69991774516536	relative convergence (4)
FALSE	67	0.246291891952023	0.272009070752135	0.0130824643887407	0.034387663273571	-2.62817061931188	0.00829603899649735	0.298448099991082	1.9058243703675	3.95569387323094	false convergence (8)
TRUE	68	0.244831078984151	0.273569839579108	0.0130234376772273	0.0260173985869282	-2.58786144972698	0.0130711675178691	0.394556930950929	1.69297533613521	4.1101463231608	relative convergence (4)
FALSE	68	0.244826683491143	0.273565901364456	0.013002958666937	0.0260516268934531	-2.58375279277893	0.0130683624126164	0.38582065024098	1.68986140711364	4.05038300287205	relative convergence (4)
TRUE	69	0.250013581269283	0.274482970782469	0.0129908827346771	0.0359221206035449	-2.66412691437717	0.012918039451077	0.479330592257127	1.84784641357214	3.87027647851742	false convergence (8)
FALSE	69	0.249976784101572	0.274491556707248	0.0129594596695173	0.0368212650711612	-2.66125009588695	0.0129687747098659	0.453584836691609	1.88388393611602	3.97792417746688	false convergence (8)
TRUE	70	0.250583888433633	0.273618586757404	0.0129020010474966	0.0377952192952636	-2.7689653475253	0.00897558071954467	0.408584029463702	2.28506326886189	3.50800173496269	relative convergence (4)
FALSE	70	0.250563826747619	0.273628880677558	0.0128812960214568	0.0375603226766448	-2.77162766636276	0.00898800788300511	0.40666209240071	2.29578021815868	3.81284152962608	relative convergence (4)
TRUE	71	0.247314486208792	0.274021373425879	0.0133415343550862	0.0197117034082965	-2.75704106427329	0.0105505154987082	0.449124016105937	2.03547152414068	3.42926350694348	relative convergence (4)
FALSE	71	0.24730661187502	0.27402766566306	0.0133411580248101	0.0193007857343514	-2.75029471023892	0.0105559814013019	0.439035179850449	2.02732689940464	3.39482790224556	relative convergence (4)
TRUE	72	0.2532051734304	0.273944896033338	0.0124860473368482	0.0359880716734378	-2.75045621987181	0.0105712570786128	0.41521962374704	2.19455313061063	3.93818978021654	relative convergence (4)
FALSE	72	0.253206066225349	0.273953778291704	0.012485689425606	0.0359763185330829	-2.75019769813273	0.0105692355979709	0.414590985972075	2.19443442393415	3.93766887905761	relative convergence (4)
TRUE	73	0.250727990373173	0.275537205180656	0.0129232436595835	0.0326273027068126	-2.80034071119224	0.00932686431988391	0.567221957497163	2.06973327998803	3.5769977909418	relative convergence (4)
FALSE	73	0.250745195091872	0.275531590301106	0.0129297234945839	0.0338541022041637	-2.79382146527805	0.00932787697539544	0.575542138418254	2.05285876983086	3.69284584829705	relative convergence (4)
TRUE	74	0.247702706519554	0.27861061448749	0.0119657811575464	0.0494517720093344	-2.75192955051422	0.0077090428376316	0.413187095615593	2.22726967206914	3.21886012764037	relative convergence (4)
FALSE	74	0.247690602851164	0.278622205441141	0.0119415294256028	0.0494936541604062	-2.74389219680653	0.00770475782507403	0.394914594655004	2.22069217347175	3.24006655394501	relative convergence (4)
TRUE	75	0.249188895500762	0.277523358367344	0.0131464753908033	0.0343764583390269	-2.5461756892549	0.00835717497647566	0.156633279430192	1.80580637771194	4.15778384605207	relative convergence (4)
FALSE	75	0.249186454577425	0.277532611705639	0.013145173669263	0.034423031612099	-2.54563090317189	0.00836012887197774	0.154944179333726	1.80662986617773	4.15923086326851	relative convergence (4)
TRUE	76	0.246166580992147	0.27272996670652	0.0141416486197542	0.028382869156622	-2.52538468916124	0.00894899802118576	0.45573012334861	1.54491913246765	3.1451016282962	relative convergence (4)
FALSE	76	0.246215429687393	0.272751936675562	0.0142029647829126	0.0288148782449454	-2.52038021787185	0.00887470178598303	0.458816851437992	1.52610397980675	3.56881771805264	relative convergence (4)
TRUE	77	0.248108021652464	0.273430008743505	0.0140077208863505	0.0293140315032542	-2.58858971767293	0.00885827288724899	0.385618219485513	1.90293685675611	2.99689565262986	relative convergence (4)
FALSE	77	0.248142007636351	0.273403544606068	0.0139934964458465	0.0308308944949649	-2.60659977452833	0.00885178757651763	0.414082903828946	1.92194560876699	3.21159785078765	relative convergence (4)
TRUE	78	0.246942293957596	0.272279247703904	0.0122773335133945	0.0404361291139587	-2.66641576120653	0.0113444520351411	0.374871717677005	1.90259212756733	3.81193282599925	false convergence (8)
FALSE	78	0.246925194176342	0.272280020667164	0.0122688204890327	0.0392714178560297	-2.66294846537478	0.0113488357079347	0.353950933611928	1.90949968824686	3.85807218966453	relative convergence (4)
TRUE	79	0.248661341525211	0.27398520913284	0.0124571832856523	0.0372247487973924	-2.65298222904124	0.008532470553384	0.476636832189708	1.73516243882972	3.46546067301973	relative convergence (4)
FALSE	79	0.248645615894718	0.27399779719317	0.0124389572692464	0.037170717056891	-2.6517587901318	0.00852768864383419	0.472549485493068	1.73638123153416	3.37712033664973	false convergence (8)
TRUE	80	0.250477561711274	0.273763481182763	0.0129440871725905	0.0429507786084659	-2.60775825838318	0.00990170981306838	0.386465392604508	1.85161201921614	3.85575475376813	relative convergence (4)
FALSE	80	0.250488461771417	0.273770774621803	0.0129558406882672	0.0425776151365386	-2.61151084544879	0.00991248683559607	0.396284864842673	1.84759819789016	3.84721699993366	relative convergence (4)
TRUE	81	0.244323078517146	0.271222083705181	0.0131346663237899	0.0538503882868373	-2.60308260716638	0.0108651563646518	0.610857268230615	1.68766039872222	3.46911869792108	false convergence (8)
FALSE	81	0.244332737864435	0.271220034767415	0.0131753566476224	0.0541651819217444	-2.61002145639973	0.0108675297350804	0.627270534788669	1.69158730696678	3.88313516408334	relative convergence (4)
TRUE	82	0.249064056931763	0.273651998102288	0.0123406049591676	0.0501674400015133	-2.71096934230026	0.0109104405074872	0.653171816777372	1.79840016837769	4.48771229165031	relative convergence (4)
FALSE	82	0.249040256301486	0.273650122505027	0.0122422957015008	0.0505772718959514	-2.71696205780602	0.0109495254639405	0.651981387166692	1.81200298134238	4.62680271181742	relative convergence (4)
TRUE	83	0.249475487597361	0.27493384126883	0.0136174819695974	0.0293714181785803	-2.77493379625173	0.0116454769438323	0.801873795680365	1.95371273137049	3.97250672840415	relative convergence (4)
FALSE	83	0.249467438300748	0.274940815100744	0.0136074235271227	0.029309143005934	-2.7757668468175	0.011659340349821	0.801126144768026	1.95744912706343	3.94567239623574	relative convergence (4)
TRUE	84	0.2509824886194	0.274620698874131	0.0134125922280513	0.0354185416981394	-2.54521204280684	0.0108755878412952	0.46067546154077	1.55859517942086	3.54720604810961	relative convergence (4)
FALSE	84	0.250993658711647	0.274641523967512	0.0134224491357873	0.036396423083632	-2.53969311704407	0.0108687296783295	0.477828056995058	1.53449246996349	3.60827522993421	false convergence (8)
TRUE	85	0.247490856952965	0.275296924857521	0.0131272332497298	0.0358375718583887	-2.71007228599596	0.00945798701631364	0.519644945586971	2.06260058404643	3.6618219668446	relative convergence (4)
FALSE	85	0.24751270222484	0.275311871764265	0.0131029507868786	0.0395887895003091	-2.69451060059625	0.00939980037741599	0.527080502486791	2.02415181806516	3.9368614213574	false convergence (8)
TRUE	86	0.248177594283278	0.272769834820284	0.012298004226739	0.0458266582250089	-2.62318829424316	0.00968948425687702	0.412289415686324	1.7877241165443	3.49200502844354	relative convergence (4)
FALSE	86	0.248232418943512	0.272781711200778	0.012383324432869	0.0455598808490039	-2.62441466981145	0.0096999735219195	0.432352059397306	1.76358637004885	3.68902118245074	relative convergence (4)
TRUE	87	0.248833690421233	0.275646570736382	0.0138317994343857	0.0179609097506682	-2.61286974563188	0.0107213638635629	0.470662773445929	1.68959936830742	3.7754898632806	relative convergence (4)
FALSE	87	0.248824622717834	0.275671774270919	0.0138387911582898	0.0174122670233195	-2.60652523902363	0.0107385590118103	0.458262824754787	1.68172511931514	3.81534888046592	relative convergence (4)
TRUE	88	0.249085154710442	0.274356652017324	0.0133175687577134	0.0280823108153869	-2.5874491563937	0.00825991291522288	0.726449367250646	1.33752076346424	4.06460682397117	relative convergence (4)
FALSE	88	0.249072160781071	0.274359778528674	0.0132924558975209	0.0280470249948469	-2.58983706698096	0.00823571547478183	0.722219830107441	1.34892134543091	4.10194326026676	relative convergence (4)
TRUE	89	0.247580497511496	0.272281426382691	0.013324255166126	0.0302377137651794	-2.6153047409268	0.0115186022852955	0.435041080073333	1.7899680998639	4.07314605543954	false convergence (8)
FALSE	89	0.247586974514992	0.272263706090468	0.0133819634869338	0.0301167788139658	-2.61808945607869	0.0115206686777831	0.446865003739565	1.78879399407125	3.89714344913274	false convergence (8)
TRUE	90	0.253036842376196	0.275194343349139	0.0131613022329174	0.0413377799821471	-2.52204007191254	0.00825997962328204	0.476642730736368	1.58221112701454	4.88103499779837	false convergence (8)
FALSE	90	0.253052531566258	0.275191847254535	0.0131939669419237	0.0413432036817479	-2.5286511671532	0.00826598951536439	0.494240667891106	1.58104594700373	5.094736171801	false convergence (8)
TRUE	91	0.241269346424265	0.272905707499035	0.0129876308275973	0.0354183238374989	-2.85233313024602	0.00778422795942805	0.600473403531478	2.27355353726871	3.57614672962686	false convergence (8)
FALSE	91	0.241271234348886	0.272915774703946	0.0129884230108101	0.0354414073996305	-2.85246319991441	0.00778327759617322	0.600710390450933	2.2735640772622	3.57132725901101	relative convergence (4)
TRUE	92	0.254115986575826	0.27585612574288	0.0131514222901486	0.023076642178904	-2.68058537320747	0.0135580829867202	0.27737670194318	2.01877647903664	3.77525923796904	false convergence (8)
FALSE	92	0.25409829493478	0.27585425828522	0.0131218218185896	0.0230157485835147	-2.6818247065694	0.0135734215753728	0.276188535286988	2.02296699590318	3.76652273867368	relative convergence (4)
TRUE	93	0.247468338862804	0.275255478360284	0.0127361405773664	0.0256538863995138	-2.9287573596889	0.00936064194832875	0.860966240660519	2.13155031906897	3.87412572865365	relative convergence (4)
FALSE	93	0.247452433089247	0.275272237578809	0.0127161135698477	0.0254228536641105	-2.92967868612005	0.0093906378082892	0.856363565227936	2.13892665114727	3.80335286651385	false convergence (8)
TRUE	94	0.254710208557707	0.272797790977325	0.0128384645968432	0.0281910916328254	-2.79719029469532	0.00873788187166551	0.663464141539003	1.98240165971315	3.54850496818298	relative convergence (4)
FALSE	94	0.25470682838562	0.272808139439586	0.0128124405302735	0.0283043970690969	-2.79243048657246	0.00874608381486808	0.650097149959495	1.98255849447774	3.73440016029731	false convergence (8)
TRUE	95	0.245683004664737	0.275347529865801	0.013163091330976	0.0214674273246468	-2.69876061503349	0.00908812391530624	0.523398394991343	1.75702562543976	3.85450867383365	false convergence (8)
FALSE	95	0.245639758919236	0.275356545796608	0.0131698547468608	0.0194277976273455	-2.68202521529404	0.00907294256133575	0.489785029322623	1.74332276639918	4.06299907623127	false convergence (8)
TRUE	96	0.249992465219605	0.275194052146035	0.0131720276756489	0.022478504510585	-2.66769607472267	0.00936833795301329	0.271664294389486	2.10069858125115	3.29997462957736	relative convergence (4)
FALSE	96	0.249983114010595	0.275192407433751	0.0131606264799299	0.022437891275668	-2.66034998882933	0.00937088228122842	0.25635493204748	2.09918428741466	3.31321167265162	relative convergence (4)
TRUE	97	0.249030957788326	0.277325519202862	0.0119803421501288	0.0491083366206353	-2.57662938766912	0.00631143352951461	0.503108626816315	1.44582060877538	4.45138557969595	false convergence (8)
FALSE	97	0.249046965264976	0.2772996864077	0.0120066662245402	0.0500614051564204	-2.55892445758966	0.00629876815507115	0.451698075739352	1.4576145079426	4.50786507951303	relative convergence (4)
TRUE	98	0.249423555167111	0.278145842059773	0.0130333660421404	0.0343236379682219	-2.6024536411131	0.00907475922476773	0.205983527080702	1.98431451847165	3.39139684556025	relative convergence (4)
FALSE	98	0.249410710373271	0.278142343990604	0.0130320957655493	0.0340388660961309	-2.59768490061234	0.00907180986819302	0.194622216095438	1.98284128050591	3.41498012024598	relative convergence (4)
TRUE	99	0.245176833542725	0.270718541090915	0.0127250027193015	0.0290120820420052	-2.71107676092693	0.00855004111500157	0.401388428314647	1.97177879729755	3.70151484182694	relative convergence (4)
FALSE	99	0.245101518518909	0.270694333997841	0.0126278396213469	0.0272351839686082	-2.72801899018068	0.00859120099303076	0.392237551607199	2.01910600125497	5.07937950586131	relative convergence (4)
TRUE	100	0.244357259064743	0.274846613223826	0.0131602953341126	0.0310996612745316	-2.68968898890982	0.0110666556350481	0.491592881606543	1.85244938091175	3.72553587571838	relative convergence (4)
FALSE	100	0.244351659251243	0.274858329811174	0.0131520738019895	0.0311157007284965	-2.68975911209403	0.0110674109621544	0.489797170963929	1.8550912669805	3.80226104343247	false convergence (8)
